# VRK1 kinase maintains an undifferentiated proliferative state in neuroblastoma tumor cells

**DOI:** 10.64898/2026.08.05.742965

**Authors:** Mónica Ojeda-Puertas, María A. Gómez-Muñoz, Ana Colmenero-Repiso, Aida Amador-Álvarez, Ismael Rodríguez-Prieto, Ricardo Pardal, Francisco M. Vega

**Affiliations:** Instituto de Biomedicina de Sevilla (IBiS) (Hospital Universitario Virgen del Rocío/CSIC/Universidad de Sevilla); Departamento de Biología celular, Facultad de Biología, Universidad de Sevilla, 41012 Seville, Spain; Departamento de Fisiología Médica y Biofísica, Universidad de Sevilla, 41013 Seville, Spain; Department of Pathology, Smilow Research Center, NYU Grossman School of Medicine, New York 10016, USA

**Keywords:** neuroblastoma, high-risk, VRK1, SOX2, differentiation, stemness, cancer stem cells, neural crest

## Abstract

Neuroblastoma is a neural crest-derived pediatric malignancy characterized by marked cellular heterogeneity and variable differentiation status. Undifferentiated tumors are associated with aggressive clinical behavior, treatment resistance and poor outcome, highlighting the need to identify molecular mechanisms that sustain tumor cell plasticity and prevent differentiation. Vaccinia-related kinase 1 (VRK1) is a serine/threonine kinase involved in cell-cycle progression, DNA-damage responses and transcriptional regulation, and has previously been associated with neuroblastoma progression. However, its role in the control of neuroblastoma differentiation remains unclear.

Here, we investigated the relationship between VRK1 expression, tumor differentiation and stem-like properties in human neuroblastoma. Analysis of patient tumor datasets and tissue microarrays showed that VRK1 expression is enriched in undifferentiated neuroblastoma and stage 4 tumors, and inversely correlates with established differentiation markers, including DDC, NCAM1 and S100B. This association was maintained in MYCN-non-amplified tumors, indicating that the relationship between VRK1 and differentiation is not dependent on MYCN status. Single-cell transcriptomic analyses further demonstrated elevated VRK1 expression in developmentally immature neural crest progenitor and Schwann cell precursor-like populations.

Induction of neuronal or mesenchymal differentiation consistently reduced VRK1 expression in neuroblastoma cell lines and patient-derived cells. Conversely, VRK1 silencing promoted differentiation-marker expression, reduced nestin and Ki67 expression, and produced sustained differentiation-associated changes in xenograft tumors. VRK1 was also enriched in tumorsphere cultures that select for undifferentiated stem-like neuroblastoma cells. VRK1 depletion impaired tumorsphere growth, reduced intratumoral proliferation and altered the balance between undifferentiated cells and differentiated progeny, supporting a role for VRK1 in self-renewal and maintenance of progenitor-like tumor cells. Mechanistically, VRK1 expression positively correlated with the core stemness transcription factor SOX2 in neuroblastoma tumor cells. VRK1 knockdown reduced nuclear SOX2 abundance, whereas VRK1 overexpression increased SOX2 protein levels. In addition, analysis of the VRK1 locus identified an active chromatin configuration and potential SOX2-binding sites, consistent with a regulatory relationship between these factors. Together, these findings identify VRK1 as a regulator of the undifferentiated, proliferative and stem-like state in neuroblastoma. The VRK1-SOX2 axis may contribute to stabilizing tumor-cell immaturity and represents a potential target for differentiation based therapeutic strategies in high-risk neuroblastoma.
