## Supplementary Table S1 for "VRK1 kinase maintains an undifferentiated proliferative state in neuroblastoma tumor cells"

### Sheet: Sheet1
Gene	Forward	Reverse
VRK1	TGGAGAACCTGTACCTGAAGC	CAGGGTCTTCACACTGTAGGC
GAPDH	AGCCACATCGCTCAGACAC	GCCCAATACGACCAAATCC
c-Kit	TTGACATGCTACCACGATCC	GCAGCATGGTTAGGAATTCG
BMI1	CCACCTGATGTGTGTGCTTTG	TGTGGATGAGTTTGACGGTGG
Nes	GTGGCTCCAAGACTTCC	GCACAGGTGTCTCAAGG
TH	TCCACAGCTACAGCCCAAG	GCCAGGTAGTCCTGGACTC
