## Supplementary Table S2 for "VRK1 kinase maintains an undifferentiated proliferative state in neuroblastoma tumor cells"

### Sheet: context-explorer_dependenciesNB
entity	tTestQVal	inContextMean	outGroupMean	effectSize	fractionInContextLinesDependent	fractionOutGroupLinesDependent	selectivityVal
ISL1 (3670)	0	-0.847	-0.038	-0.809	0.667	0.005	2.58
CCND1 (595)	0	-1.984	-1.207	-0.777	1	0.746	2
CHMP4B (128866)	0	-1.969	-1.216	-0.754	1	0.854	2
IRS2 (8660)	0	-1	-0.361	-0.639	0.769	0.264	0.968
LDB1 (8861)	0	-0.853	-0.235	-0.618	0.821	0.124	1.51
GATA3 (2625)	0	-0.726	-0.116	-0.611	0.564	0.048	1.41
MYCN (4613)	0	-0.646	-0.104	-0.542	0.487	0.017	1.751
HAND2 (9464)	0	-0.481	0.032	-0.513	0.436	0.001	2.947
RPL36A (6173)	0.014	-2.005	-1.5	-0.504	0.462	0.272	2
NXT1 (29107)	0	-1.075	-0.574	-0.5	0.718	0.426	0.535
TUBE1 (51175)	0	-1.008	-0.532	-0.477	0.897	0.533	0.885
PHOX2A (401)	0	-0.593	-0.132	-0.461	0.513	0.008	2.124
VRK1 (7443)	0	-0.847	-0.393	-0.454	0.821	0.372	0.887
RTTN (25914)	0	-0.913	-0.482	-0.431	0.897	0.494	0.952
CCNL1 (57018)	0	-1.05	-0.628	-0.421	0.923	0.664	0.783
CDIN1 (84529)	0	-0.666	-0.246	-0.419	0.641	0.183	0.901
GPX4 (2879)	0	-1.112	-0.695	-0.417	0.821	0.61	0.465
EEFSEC (60678)	0	-0.888	-0.478	-0.41	0.667	0.455	0.379
SEPHS2 (22928)	0.001	-1.261	-0.857	-0.405	0.897	0.672	0.63
BCLAF1 (9774)	0	-1.157	-0.752	-0.405	0.949	0.819	0.613
SOX11 (6664)	0	-0.391	-0.007	-0.384	0.385	0.004	2.155
CENPA (1058)	0	-1.467	-1.087	-0.38	1	0.924	2
FURIN (5045)	0	-0.579	-0.199	-0.38	0.564	0.155	0.848
SMARCA4 (6597)	0	-0.718	-0.342	-0.377	0.667	0.323	0.623
SYS1 (90196)	0.001	-1.742	-1.379	-0.363	1	0.939	2
PHOX2B (8929)	0	-0.251	0.108	-0.359	0.256	0	2
HNRNPH1 (3187)	0.002	-1.596	-1.239	-0.357	0.974	0.905	0.601
THG1L (54974)	0	-1.028	-0.672	-0.356	0.923	0.786	0.513
HDAC2 (3066)	0	-0.37	-0.016	-0.354	0.282	0.024	1.212
THAP1 (55145)	0.009	-1.727	-1.374	-0.353	1	0.899	2
PPIL1 (51645)	0	-1.101	-0.748	-0.352	0.949	0.737	0.82
ASCL1 (429)	0	-0.43	-0.08	-0.35	0.256	0.014	1.387
CDK6 (1021)	0.002	-0.922	-0.581	-0.341	0.744	0.514	0.437
TRA2B (6434)	0	-0.92	-0.583	-0.337	0.897	0.589	0.785
PPM1D (8493)	0	-0.57	-0.233	-0.337	0.436	0.157	0.618
DCLRE1B (64858)	0	-1.118	-0.782	-0.336	0.974	0.779	1.034
TUBD1 (51174)	0	-0.796	-0.469	-0.326	0.872	0.455	0.911
MDM4 (4194)	0	-0.508	-0.184	-0.324	0.385	0.126	0.635
DNAJC9 (23234)	0.061	-1.694	-1.382	-0.311	0.974	0.915	0.55
RBBP4 (5928)	0	-1.568	-1.262	-0.306	1	0.979	2
RPL15 (6138)	0.01	-5.987	-5.682	-0.305	0.41	0.262	2
RTEL1 (51750)	0	-0.95	-0.646	-0.305	0.897	0.68	0.615
GNB1L (54584)	0	-1.151	-0.847	-0.304	0.897	0.839	0.226
LCE2C (353140)	0.048	-1.825	-1.523	-0.301	0.41	0.26	2
FDPS (2224)	0.001	-1.069	-0.769	-0.3	0.897	0.743	0.481
UBE3D (90025)	0	-0.498	-0.2	-0.298	0.462	0.12	0.797
EIF1 (10209)	0	-1.491	-1.196	-0.296	1	0.983	2
WSB2 (55884)	0	-0.472	-0.187	-0.285	0.359	0.061	0.935
PSTK (118672)	0	-0.838	-0.554	-0.284	0.769	0.563	0.412
SERBP1 (26135)	0	-0.924	-0.643	-0.282	0.897	0.711	0.552
PABPC1 (26986)	0.001	-1.432	-1.149	-0.282	0.974	0.925	0.489
STAG2 (10735)	0.001	-0.581	-0.304	-0.278	0.564	0.317	0.445
PSMB5 (5693)	0.092	-2.097	-1.824	-0.273	1	0.942	2
PDCD6IP (10015)	0	-0.721	-0.448	-0.273	0.615	0.415	0.353
HJURP (55355)	0	-1.149	-0.877	-0.272	0.974	0.891	0.667
CDAN1 (146059)	0.046	-1.271	-1.001	-0.27	0.923	0.779	0.531
TFAP2B (7021)	0	-0.302	-0.033	-0.269	0.205	0.005	1.691
MSI2 (124540)	0	-0.414	-0.146	-0.268	0.308	0.039	1.037
CIT (11113)	0	-0.758	-0.493	-0.265	0.744	0.511	0.443
SIVA1 (10572)	0	-0.486	-0.225	-0.261	0.462	0.133	0.749
IGF1R (3480)	0	-0.511	-0.249	-0.261	0.462	0.184	0.58
NDE1 (54820)	0	-0.738	-0.477	-0.26	0.744	0.436	0.574
PLK4 (10733)	0	-1.254	-0.995	-0.259	0.974	0.925	0.489
TADA2B (93624)	0.001	-0.484	-0.225	-0.258	0.41	0.259	0.299
WDR1 (9948)	0.034	-1.123	-0.866	-0.257	0.872	0.717	0.43
PCM1 (5108)	0	-0.501	-0.245	-0.256	0.538	0.152	0.815
AAMP (14)	0	-1.196	-0.941	-0.256	0.974	0.942	0.372
GATA2 (2624)	0	-0.211	0.044	-0.255	0.205	0.014	1.261
ACTR1A (10121)	0.022	-1.157	-0.903	-0.254	0.949	0.787	0.699
ARFRP1 (10139)	0.001	-0.949	-0.696	-0.253	0.872	0.74	0.378
WDR36 (134430)	0.07	-1.959	-1.707	-0.252	0.462	0.294	2
PPP2R3C (55012)	0	-0.906	-0.655	-0.251	0.923	0.71	0.691
