## Supplementary Table S4 for "VRK1 kinase maintains an undifferentiated proliferative state in neuroblastoma tumor cells"

### Sheet: jaspar_sites_all
source	Matrix ID	start	end	strand	score	rel_score	seq	high_score	remap_overlap
Promoter	MA0143.4	96792434	96792444	-	5586622	0.809172	TGACGATGGCA	FALSE	FALSE
Promoter	MA0143.4	96792485	96792495	-	67501683	0.834218	TGATAATGACA	FALSE	FALSE
Promoter	MA0143.4	96792570	96792580	+	7928184	0.859574	TTACAATAATC	FALSE	FALSE
Promoter	MA0143.4	96792617	96792627	-	11672069	0.940161	CCACAATGGTA	TRUE	FALSE
Promoter	MA0143.4	96792896	96792906	+	6166218	0.821648	GGACACTGGGG	FALSE	FALSE
Promoter	MA0143.4	96792972	96792982	-	61521373	0.821345	TAACTATGATC	FALSE	FALSE
Promoter	MA0143.4	96793009	96793019	-	8084132	0.862931	ATACAGTGGGA	FALSE	FALSE
Promoter	MA0143.4	96793014	96793024	-	69655876	0.838855	TTACAATACAG	FALSE	FALSE
Promoter	MA0143.4	96793091	96793101	+	5352935	0.804142	TGATAAAGGAA	FALSE	FALSE
Promoter	MA0143.4	96793124	96793134	+	62336235	0.0823099	TCAGAATGGCT	FALSE	FALSE
Promoter	MA0143.4	96793537	96793547	-	7973562	0.860551	AGACAATATTA	FALSE	FALSE
Promoter	MA0143.4	96793567	96793577	+	54364657	0.80594	TTACACTGAGT	FALSE	FALSE
Promoter	MA0143.4	96793591	96793601	-	68509026	0.836386	GAACAAAGTCA	FALSE	FALSE
Promoter	MA0143.4	96793691	96793701	-	70319095	0.840282	GTAGAATGGGA	FALSE	FALSE
Promoter	MA0143.4	96793795	96793805	+	67289753	0.833761	TGACTATGGCG	FALSE	FALSE
Promoter	MA0143.4	96793903	96793913	-	9043698	0.883586	ACACAAAGGTA	FALSE	FALSE
Promoter	MA0143.4	96794123	96794133	-	6486479	0.828542	GCACAGTGGTG	FALSE	FALSE
Promoter	MA0143.4	96794142	96794152	-	79028172	0.859028	TTACAAAGAAA	FALSE	FALSE
Promoter	MA0143.4	96794230	96794240	-	10615299	0.917415	GGACAATGATT	TRUE	FALSE
Promoter	MA0143.4	96794279	96794289	+	8173441	0.864854	AAACAATATGT	FALSE	FALSE
Promoter	MA0143.4	96794509	96794519	-	56784725	0.811149	AAACAAAAAAA	FALSE	FALSE
Promoter	MA0143.4	96795073	96795083	+	56001234	0.809463	TAACAGTGAGC	FALSE	FALSE
Promoter	MA0143.4	96795129	96795139	-	8288029	0.86732	TAAGAATGGAA	FALSE	FALSE
Promoter	MA0143.4	96795142	96795152	-	5382267	0.804774	CAACAGTGTAA	FALSE	FALSE
Promoter	MA0143.4	96795157	96795167	-	5732406	0.81231	GCACAATTAAA	FALSE	FALSE
Promoter	MA0143.4	96795178	96795188	-	7233233	0.844616	TGACAATTGAC	FALSE	FALSE
Promoter	MA0143.4	96795189	96795199	-	5577187	0.808969	CCACACTGGGT	FALSE	FALSE
Promoter	MA0143.4	96795222	96795232	-	9586646	0.895273	TCACAATAGAC	FALSE	FALSE
Promoter	MA0143.4	96795530	96795540	+	59313154	0.816592	TTACAACGGTG	FALSE	FALSE
Promoter	MA0143.4	96795621	96795631	+	8298199	0.867539	GCACAAAGGGA	FALSE	FALSE
Promoter	MA0143.4	96795923	96795933	+	65019765	0.828875	GCACAATATTG	FALSE	FALSE
Promoter	MA0143.4	96796278	96796288	+	62569866	0.823602	TGACAAAGTGA	FALSE	FALSE
Promoter	MA0143.4	96796406	96796416	-	11455812	0.935506	TAACAATGAAG	TRUE	FALSE
Promoter	MA0143.4	96796454	96796464	+	10661957	0.918419	GAACAATGACC	TRUE	FALSE
Promoter	MA0143.4	96796522	96796532	+	8801902	0.878381	ACACAATGCGG	FALSE	FALSE
Promoter	MA0143.4	96796720	96796730	+	5697241	0.811553	GGAGAATGGCG	FALSE	FALSE
Promoter	MA0143.4	96796769	96796779	-	7594114	0.852383	GTACAGTGGCA	FALSE	FALSE
Promoter	MA0143.4	96796844	96796854	+	10352883	0.911766	ACACAATGCAA	TRUE	FALSE
Promoter	MA0143.4	96796883	96796893	+	5230352	0.801504	ACACTATAGAT	FALSE	FALSE
Promoter	MA0143.4	96796958	96796968	+	54587007	0.806419	TATCAATGAGT	FALSE	FALSE
Promoter	MA0143.4	96797327	96797337	+	5578518	0.808998	AGCCAATGGGA	FALSE	FALSE
Region 1	MA0143.4	96820555	96820565	-	63520684	0.825649	TCAAAATGGGT	FALSE	FALSE
Region 1	MA0143.4	96820612	96820622	-	8596975	0.87397	AGACTATGGAA	FALSE	FALSE
Region 1	MA0143.4	96820628	96820638	+	51618934	0.80003	AAACAAAATAA	FALSE	FALSE
Region 1	MA0143.4	96820644	96820654	+	8690021	0.875973	AAACAATAAGT	FALSE	FALSE
Region 1	MA0143.4	96820721	96820731	+	55839767	0.809115	TAAGAATGTAT	FALSE	FALSE
Region 1	MA0143.4	96820754	96820764	+	9955547	0.903213	CAACAATGCAA	TRUE	FALSE
Region 1	MA0143.4	96821053	96821063	-	54587226	0.806419	AAAGAATGTTT	FALSE	FALSE
Region 1	MA0143.4	96821373	96821383	-	8034239	0.861857	AAACAATTGGT	FALSE	FALSE
Region 1	MA0143.4	96821529	96821539	+	58217444	0.814233	AAACATTGACA	FALSE	FALSE
Region 1	MA0143.4	96821748	96821758	+	9448729	0.892304	TTACAATAGCC	FALSE	TRUE
Region 1	MA0143.4	96821808	96821818	-	55418878	0.80821	GAGCAATGGCT	FALSE	TRUE
Region 1	MA0143.4	96821896	96821906	-	70523963	0.840723	CTACAAAGGCG	FALSE	FALSE
Region 1	MA0143.4	96822106	96822116	-	58753724	0.815388	GTCCAATGGTA	FALSE	FALSE
Region 1	MA0143.4	96822197	96822207	-	603388	0.8188	GAACAAAGCAG	FALSE	FALSE
Region 1	MA0143.4	96822299	96822309	-	7507261	0.0850514	TTACAATACAT	FALSE	FALSE
Region 1	MA0143.4	96822307	96822317	+	69449277	0.83841	TAATAATGTAG	FALSE	FALSE
Region 1	MA0143.4	96822320	96822330	+	5742942	0.812537	TTCCAATGGGA	FALSE	FALSE
Region 1	MA0143.4	96822333	96822343	-	72256985	0.844453	AAACAATACTG	FALSE	FALSE
Region 1	MA0143.4	96822619	96822629	+	71762834	0.84339	TTAGAATGGAC	FALSE	FALSE
Region 1	MA0143.4	96822751	96822761	+	9570182	0.894918	CTACAATGCAA	FALSE	FALSE
Region 1	MA0143.4	96822917	96822927	+	5838793	0.8146	CCACACTGGCA	FALSE	FALSE
Region 1	MA0143.4	96823207	96823217	-	70421743	0.840503	AAATAATGCAT	FALSE	FALSE
Region 1	MA0143.4	96823264	96823274	-	9312469	0.889371	AAACAAAGGTC	FALSE	FALSE
Region 1	MA0143.4	96823314	96823324	-	8857546	0.879579	CTACAATGTGC	FALSE	FALSE
Region 1	MA0143.4	96823361	96823371	+	5456774	0.806377	AGACTATGTCA	FALSE	FALSE
Region 2	MA0143.4	96863000	96863010	+	8727181	0.876773	GAACAGTGGAA	FALSE	FALSE
Region 2	MA0143.4	96863215	96863225	+	64655375	0.828091	GTACAAAGTCA	FALSE	FALSE
Region 2	MA0143.4	96863231	96863241	-	8306843	0.0867725	CAACAATAAAA	FALSE	FALSE
Region 2	MA0143.4	96863279	96863289	+	52378182	0.801664	GTACAGTGCAA	FALSE	FALSE
Region 2	MA0143.4	96863300	96863310	-	64012938	0.826708	ATACACTGAAT	FALSE	FALSE
Region 2	MA0143.4	96863391	96863401	+	5547308	0.808326	GATCAATGACA	FALSE	FALSE
Region 2	MA0143.4	96863407	96863417	-	7590273	0.852301	TAAGAATGGGA	FALSE	FALSE
Region 2	MA0143.4	96863629	96863639	-	5663745	0.810832	TGAAAATGAAA	FALSE	FALSE
Region 2	MA0143.4	96863646	96863656	-	6937038	0.83824	CAACAATATAG	FALSE	FALSE
Region 2	MA0143.4	96863784	96863794	-	13481079	0.9791	TAACAATGGTT	TRUE	TRUE
Region 2	MA0143.4	96863829	96863839	+	6720511	0.833579	GTACAAAGAGT	FALSE	TRUE
Region 2	MA0143.4	96863858	96863868	-	63887763	0.826439	TTGCAATGGAA	FALSE	TRUE
Region 2	MA0143.4	96863946	96863956	-	12281854	0.0953287	CTACAATGGTA	TRUE	TRUE
Region 2	MA0143.4	96864108	96864118	-	55937743	0.809326	GTACTATGATC	FALSE	FALSE
Region 2	MA0143.4	96864145	96864155	+	5680096	0.811184	TAACAATTTTT	FALSE	FALSE
Region 2	MA0143.4	96864289	96864299	+	63573937	0.825763	ACACAATACTC	FALSE	FALSE
Region 2	MA0143.4	96864395	96864405	-	6701167	0.833163	AAACAAAAGAG	FALSE	FALSE
Region 2	MA0143.4	96864412	96864422	-	67822623	0.834908	ATACAATTAAA	FALSE	FALSE
Region 2	MA0143.4	96864520	96864530	-	55132213	0.807592	GAACAATTTGA	FALSE	FALSE
Region 2	MA0143.4	96864562	96864572	-	6946519	0.838444	AAATAATGTTC	FALSE	FALSE
Region 2	MA0143.4	96864703	96864713	-	58955293	0.815822	TAAGAATGTAA	FALSE	FALSE
Region 2	MA0143.4	96864757	96864767	-	6968362	0.838914	ATATAATGCAA	FALSE	FALSE
Region 2	MA0143.4	96864972	96864982	-	73417587	0.846952	ATACAAAGTAT	FALSE	FALSE
Region 2	MA0143.4	96864985	96864995	+	11747979	0.941795	AAACAATGTAT	TRUE	FALSE
Region 3	MA0143.4	96877569	96877579	+	519809	0.800809	TGACAGTGAGT	FALSE	FALSE
Region 3	MA0143.4	96877677	96877687	-	10054736	0.905348	GAACAATGCAG	TRUE	FALSE
Region 3	MA0143.4	96877949	96877959	+	5617233	0.809831	TGACAAAAGAG	FALSE	FALSE
Region 3	MA0143.4	96878126	96878136	+	98248415	0.9004	GTACAATGCGA	TRUE	FALSE
Region 3	MA0143.4	96878288	96878298	-	6788845	0.83505	TAATAATGTGT	FALSE	FALSE
Region 3	MA0143.4	96878388	96878398	+	64587355	0.827945	CAAGAATGGTT	FALSE	FALSE
Region 3	MA0143.4	96878437	96878447	+	59916487	0.81789	TAACAATTTTA	FALSE	FALSE
Region 3	MA0143.4	96878455	96878465	+	53443456	0.803957	ACACAATTTAT	FALSE	FALSE
Region 3	MA0143.4	96878525	96878535	+	64906225	0.828631	GCAAAATGGGA	FALSE	FALSE
Region 3	MA0143.4	96878561	96878571	-	68524547	0.836419	TTAAAATGGTC	FALSE	FALSE
Region 3	MA0143.4	96878623	96878633	-	9853719	0.901022	ACACAATAGAC	TRUE	TRUE
Region 3	MA0143.4	96878662	96878672	-	67497206	0.834208	ACACAATACAC	FALSE	TRUE
Region 3	MA0143.4	96878947	96878957	+	7385009	0.847883	ATAAAATGGAG	FALSE	FALSE
Region 3	MA0143.4	96878960	96878970	-	576958	0.813111	CAACAAAAGTA	FALSE	FALSE
Region 3	MA0143.4	96879065	96879075	+	67774043	0.834804	CTACAAAGAAA	FALSE	FALSE
Region 3	MA0143.4	96879097	96879107	-	5848064	0.8148	TTATAATGCAG	FALSE	FALSE
Region 3	MA0143.4	96879206	96879216	+	6835786	0.83606	TGAAAATGGTT	FALSE	FALSE
Region 3	MA0143.4	96879253	96879263	+	5217086	0.801218	TAACAATCAGA	FALSE	FALSE
Region 3	MA0143.4	96879423	96879433	+	7050461	0.840681	GTAAAATGGCA	FALSE	FALSE
Region 3	MA0143.4	96879451	96879461	+	6521329	0.829292	GAATAATGCTA	FALSE	FALSE
Region 3	MA0143.4	96879494	96879504	-	6051024	0.819169	CTACAAAGAAC	FALSE	FALSE
Region 3	MA0143.4	96879905	96879915	+	52369356	0.801645	CAACAAAGCGA	FALSE	FALSE
Region 3	MA0143.4	96879935	96879945	+	53126955	0.803276	AAATAATAATA	FALSE	FALSE
Region 3	MA0143.4	96879941	96879951	+	54379497	0.805972	TAATAATAAAA	FALSE	FALSE
Region 3	MA0143.4	96880053	96880063	-	6008602	0.818255	GTACTATGATT	FALSE	FALSE
Region 3	MA0143.4	96880127	96880137	-	59096456	0.816125	GTTCAATGAAA	FALSE	FALSE
Region 3	MA0143.4	96880271	96880281	+	54587226	0.806419	AAAGAATGTTT	FALSE	FALSE
Region 3	MA0143.4	96880307	96880317	-	724284	0.844822	AAACAAAAGAT	FALSE	FALSE
Region 3	MA0143.4	96880328	96880338	-	5675826	0.811092	AATCAATGACT	FALSE	FALSE
Region 4	MA0143.4	96880549	96880559	-	5675826	0.811092	AATCAATGACT	FALSE	FALSE
Region 4	MA0143.4	96880836	96880846	+	6544485	0.82979	AGATAATGTTT	FALSE	FALSE
Region 4	MA0143.4	96880980	96880990	+	52735963	0.802435	AAAAAATGACC	FALSE	FALSE
Region 4	MA0143.4	96881025	96881035	-	9653483	0.896711	ATACAAAGGTA	FALSE	FALSE
Region 4	MA0143.4	96881076	96881086	+	5186336	0.800556	TTAAAATGTTA	FALSE	FALSE
Region 4	MA0143.4	96881124	96881134	-	6154253	0.821391	TTACAAAAGCA	FALSE	FALSE
Region 4	MA0143.4	96881235	96881245	-	8555255	0.873072	AAACAAAGAAA	FALSE	FALSE
Region 4	MA0143.4	96881504	96881514	-	11046796	0.926702	GTACAATGATT	TRUE	FALSE
Region 4	MA0143.4	96881530	96881540	+	5260148	0.802145	TAAAAATGTTT	FALSE	FALSE
Region 4	MA0143.4	96881540	96881550	+	54806595	0.806891	TGACAAAGTCC	FALSE	FALSE
Region 4	MA0143.4	96881587	96881597	-	6701167	0.833163	AAACAAAAGAG	FALSE	FALSE
Region 4	MA0143.4	96881699	96881709	+	69821167	0.83921	GTACAAAGACA	FALSE	FALSE
Region 4	MA0143.4	96881918	96881928	-	9711041	0.89795	GAACAATAGGC	FALSE	FALSE
Region 4	MA0143.4	96882088	96882098	+	54632745	0.806517	GAACAATTTCA	FALSE	FALSE
Region 4	MA0143.4	96882212	96882222	-	55472555	0.808325	AAACTATGTCC	FALSE	FALSE
Region 4	MA0143.4	96882421	96882431	+	6811537	0.835539	AAACTATGAAC	FALSE	FALSE
Region 4	MA0143.4	96882434	96882444	+	71106353	0.841977	ATACAAAGACT	FALSE	FALSE
Region 4	MA0143.4	96882667	96882677	-	5585586	0.80915	TAACACTGATG	FALSE	FALSE
Region 4	MA0143.4	96882719	96882729	-	7971162	0.860499	TTAAAATGGAA	FALSE	FALSE
Region 4	MA0143.4	96882857	96882867	-	5974984	0.817532	CAATAATGTGA	FALSE	FALSE
Region 4	MA0143.4	96882860	96882870	-	76369147	0.853305	AGACAATAATG	FALSE	FALSE
Region 4	MA0143.4	96882941	96882951	-	11614925	0.938931	CTACAATGGCT	TRUE	FALSE
Region 4	MA0143.4	96882973	96882983	-	7394868	0.848095	GAACAAGGGAT	FALSE	FALSE
Region 4	MA0143.4	96883003	96883013	-	8471251	0.871264	AAACAATACAA	FALSE	FALSE
Region 4	MA0143.4	96883100	96883110	+	11360516	0.933455	CCACAATGGTT	TRUE	FALSE
Region 4	MA0143.4	96883131	96883141	+	5382267	0.804774	CAACAGTGTAA	FALSE	FALSE
Region 4	MA0143.4	96883202	96883212	-	7154961	0.842931	TTAGAATGGCA	FALSE	FALSE
Region 4	MA0143.4	96883229	96883239	-	9490719	0.893208	CCACAATGAGA	FALSE	FALSE
Region 5	MA0143.4	96887673	96887683	+	52062683	0.800985	GGACAGTGTAT	FALSE	FALSE
Region 5	MA0143.4	96887965	96887975	-	10659392	0.918364	TTACAATGTCA	TRUE	FALSE
Region 5	MA0143.4	96888102	96888112	-	78758965	0.858449	AAAAAATGGCA	FALSE	FALSE
Region 5	MA0143.4	96888113	96888123	-	7043649	0.840535	GCACAATATTT	FALSE	FALSE
Region 5	MA0143.4	96888182	96888192	+	5379468	0.804713	TTGCAATGGGT	FALSE	FALSE
Region 5	MA0143.4	96888328	96888338	+	66574974	0.832223	TCAAAATGGTT	FALSE	FALSE
Region 5	MA0143.4	96888391	96888401	+	7195172	0.843796	ACACAATTGAG	FALSE	TRUE
Region 5	MA0143.4	96888549	96888559	+	76596093	0.853793	TTAAAATGGAT	FALSE	TRUE
Region 5	MA0143.4	96888569	96888579	-	75591397	0.851631	CAACAATAACA	FALSE	TRUE
Region 5	MA0143.4	96888608	96888618	+	6706879	0.833286	ACACAAAGAAG	FALSE	TRUE
Region 5	MA0143.4	96888743	96888753	-	59456973	0.816901	CTACAATACCA	FALSE	TRUE
Region 5	MA0143.4	96888978	96888988	-	6506448	0.828972	GAATAATGTTC	FALSE	FALSE
Region 5	MA0143.4	96889020	96889030	-	7580462	0.85209	CAACAATAAAC	FALSE	FALSE
Region 5	MA0143.4	96889350	96889360	-	9818535	0.900264	AGACAATGTGC	TRUE	FALSE
Region 5	MA0143.4	96889441	96889451	-	5877466	0.815433	TGATAATGCTA	FALSE	FALSE
Region 5	MA0143.4	96889558	96889568	+	6526051	0.829394	TAACAAAGTTG	FALSE	FALSE
Region 5	MA0143.4	96889850	96889860	-	8137985	0.86409	TTACAATATTA	FALSE	FALSE
Region 5	MA0143.4	96889909	96889919	-	59925227	0.817909	CTAAAATGGAG	FALSE	FALSE
Region 5	MA0143.4	96890146	96890156	+	52223573	0.801332	TTACCATGATT	FALSE	FALSE
Region 5	MA0143.4	96890209	96890219	-	7539665	0.851212	TGAAAATGGAA	FALSE	FALSE
Region 5	MA0143.4	96890294	96890304	-	59612226	0.817236	GTACACTGAAT	FALSE	FALSE

### Sheet: remap_peaks_by_source
start	end	source	n_datasets
96821618	96821841	RENVM	3
96821618	96821841	HCC95	3
96821618	96821841	TT	3
96863421	96863599	hiPSC	1
96863776	96864006	hiPSC	2
96863776	96864006	HNSC	2
96878575	96878771	HNSC	1
96888372	96888958	HNSC	2
96888372	96888958	hiPSC	2

### Sheet: VRK1_SOX2_binding_summary
Region analyzed	Region in ReMap	Coordinates (chr14)	Distance from TSS	JASPAR motifs	High-confidence (>=0.90)	ReMap SOX2 peaks	Motif-peak matches
Promoter	Promoter	96,792,382-96,798,382	-5,000 to -600 bp (upstream)	41	5	0	0
Region 1	Neuroblastoma (intron)	96,820,000-96,824,000	+23.1 kb (intron)	25	1	1	2
Region 2	hiPSC (intron)	96,862,000-96,866,000	+65.1 kb (intron)	24	3	2	4
Region 3	Intragenic near 3' (HNSC)	96,877,000-96,881,000	+80.1 kb (intragenic)	29	3	1	2
Region 4	Near gene 3' end	96,880,000-96,884,000	+83.1 kb (near gene end)	28	3	0	0
Region 5	3' downstream (HNSC+hiPSC)	96,887,000-96,891,000	+90 kb (downstream)	21	2	1	5

### Sheet: ENCODE_VRK1_peaks_raw
celltype	mark	rep	chrom	start	end	signalValue	qValue	file
Neural crest	H3K27ac	rep1	chr14	96772619	96772801	4.02947	4.50525	NCac1_ENCFF627UGT.bed
Neural crest	H3K27ac	rep1	chr14	96795291	96795947	4.02947	4.50525	NCac1_ENCFF627UGT.bed
Neural crest	H3K27ac	rep1	chr14	96797731	96798360	14.6788	43.9864	NCac1_ENCFF627UGT.bed
Neural crest	H3K27ac	rep1	chr14	96831237	96831413	4.48657	8.05314	NCac1_ENCFF627UGT.bed
Neural crest	H3K27ac	rep1	chr14	96881187	96881304	3.7378	8.47423	NCac1_ENCFF627UGT.bed
Neural crest	H3K4me3	rep1	chr14	96795172	96796200	6.41003	15.5373	NCme_ENCFF486ZDA.bed
Neural crest	H3K4me3	rep1	chr14	96796977	96797500	21.7274	105.103	NCme_ENCFF486ZDA.bed
Neural crest	H3K4me3	rep1	chr14	96797649	96799326	61.9298	424.111	NCme_ENCFF486ZDA.bed
Neural crest	H3K4me3	rep1	chr14	96799617	96800051	12.2228	77.2524	NCme_ENCFF486ZDA.bed
Neural crest	H3K4me3	rep1	chr14	96800193	96800689	5.49452	2.39824	NCme_ENCFF486ZDA.bed
Neural crest	H3K4me3	rep1	chr14	96801024	96801313	4.36776	8.24775	NCme_ENCFF486ZDA.bed
Neural stem cell	H3K27ac	rep1	chr14	96862146	96862348	3.58519	7.36021	NCSac1_ENCFF285PPN.bed
Neural stem cell	H3K27ac	rep1	chr14	96862569	96862742	2.78226	2.47791	NCSac1_ENCFF285PPN.bed
Neural stem cell	H3K27ac	rep1	chr14	96863337	96863649	5.32014	14.1662	NCSac1_ENCFF285PPN.bed
Neural stem cell	H3K27ac	rep1	chr14	96863795	96863996	2.98529	2.97199	NCSac1_ENCFF285PPN.bed
Neural stem cell	H3K27ac	rep1	chr14	96888655	96888947	2.33359	2.61317	NCSac1_ENCFF285PPN.bed
Neural stem cell	H3K27ac	rep1	chr14	96889190	96889419	3.04488	3.10808	NCSac1_ENCFF285PPN.bed
Neural stem cell	H3K27ac	rep2	chr14	96797504	96797897	3.40654	4.8503	NCSac2_ENCFF049KZB.bed
Neural stem cell	H3K27ac	rep2	chr14	96845834	96846577	3.3705	4.55488	NCSac2_ENCFF049KZB.bed
Neural stem cell	H3K27ac	rep2	chr14	96847307	96847589	2.95786	3.90659	NCSac2_ENCFF049KZB.bed
Neural stem cell	H3K27ac	rep2	chr14	96852175	96852593	2.99579	3.31892	NCSac2_ENCFF049KZB.bed
Neural stem cell	H3K27ac	rep2	chr14	96862212	96864398	5.75341	16.4062	NCSac2_ENCFF049KZB.bed
Neural stem cell	H3K27ac	rep2	chr14	96866352	96866698	3.21855	4.0022	NCSac2_ENCFF049KZB.bed
Neural stem cell	H3K27ac	rep2	chr14	96887153	96887724	2.55229	2.43903	NCSac2_ENCFF049KZB.bed
Neural stem cell	H3K27ac	rep2	chr14	96888161	96889392	3.79529	6.99818	NCSac2_ENCFF049KZB.bed
Neural stem cell	H3K27ac	rep2	chr14	96889510	96889831	3.21729	3.99997	NCSac2_ENCFF049KZB.bed
Neural stem cell	H3K27ac	rep2	chr14	96899058	96899605	3.99756	5.72617	NCSac2_ENCFF049KZB.bed
Neural stem cell	H3K27ac	rep3	chr14	96795377	96795622	2.328	2.82165	NCS3ac_ENCFF071YYR.bed
Neural stem cell	H3K27ac	rep3	chr14	96799646	96799869	2.20491	4.64533	NCS3ac_ENCFF071YYR.bed
Neural stem cell	H3K27ac	rep3	chr14	96835637	96835982	3.66573	12.2068	NCS3ac_ENCFF071YYR.bed
Neural stem cell	H3K27ac	rep3	chr14	96857272	96857441	3.20182	7.28607	NCS3ac_ENCFF071YYR.bed
Neural stem cell	H3K27ac	rep3	chr14	96862769	96862970	3.08427	8.72721	NCS3ac_ENCFF071YYR.bed
Neural stem cell	H3K27ac	rep3	chr14	96863366	96863579	2.81551	5.7323	NCS3ac_ENCFF071YYR.bed
Neural stem cell	H3K27ac	rep3	chr14	96887152	96887416	3.06865	10.7075	NCS3ac_ENCFF071YYR.bed
Neural stem cell	H3K27ac	rep3	chr14	96887801	96888054	4.26535	19.7279	NCS3ac_ENCFF071YYR.bed
Neural stem cell	H3K27ac	rep3	chr14	96888265	96888701	4.64023	1.91804	NCS3ac_ENCFF071YYR.bed
Neural stem cell	H3K27ac	rep3	chr14	96888795	96889455	6.77942	49.6026	NCS3ac_ENCFF071YYR.bed
Neural stem cell	H3K27ac	rep3	chr14	96889524	96889854	4.73871	28.104	NCS3ac_ENCFF071YYR.bed
Neural stem cell	H3K27ac	rep3	chr14	96894028	96894298	3.44152	15.8312	NCS3ac_ENCFF071YYR.bed
Neural stem cell	H3K27ac	rep3	chr14	96898086	96898257	2.57353	7.17092	NCS3ac_ENCFF071YYR.bed
Neural stem cell	H3K4me3	rep1	chr14	96797331	96798375	25.8364	158.132	NSC1me_ENCFF833GVM.bed
Neural stem cell	H3K4me3	rep2	chr14	96797038	96799219	73.2675	475.992	NSC2me_ENCFF833GVM.bed
Neural stem cell	H3K4me3	rep3	chr14	96796889	96797498	17.1189	191.132	NSC3me_ENCFF833GVM.bed
Neural stem cell	H3K4me3	rep3	chr14	96797646	96799296	67.57	940.345	NSC3me_ENCFF833GVM.bed
Neural stem cell	H3K4me3	rep3	chr14	96799630	96799846	3.92106	20.8063	NSC3me_ENCFF833GVM.bed
Neural stem cell	H3K4me3	rep3	chr14	96888702	96889347	4.15118	2.02851	NSC3me_ENCFF833GVM.bed
Neural stem cell	H3K4me3	rep4	chr14	96797289	96798899	1.95648	22.5027	NSC4me_ENCFF833GVM.bed
Neural stem cell	H3K4me3	rep4	chr14	96861549	96862054	3.46929	10.4205	NSC4me_ENCFF833GVM.bed
Neural stem cell	H3K4me3	rep4	chr14	96862133	96862575	3.26021	12.2571	NSC4me_ENCFF833GVM.bed
Neural stem cell	H3K4me3	rep4	chr14	96888269	96889108	3.3913	8.27713	NSC4me_ENCFF833GVM.bed
Neural stem cell	H3K4me3	rep4	chr14	96889189	96889579	2.91979	5.91023	NSC4me_ENCFF833GVM.bed
SK-N-SH	H3K27ac	rep1	chr14	96797412	96797617	4.79899	5.42884	SHac1_ENCFF188BQP.bed
SK-N-SH	H3K27ac	rep1	chr14	96886336	96886641	4.79899	5.42884	SHac1_ENCFF188BQP.bed
SK-N-SH	H3K27ac	rep1	chr14	96887639	96890206	23.2641	70.6051	SHac1_ENCFF188BQP.bed
SK-N-SH	H3K27ac	rep1	chr14	96890283	96890443	3.8153	3.39783	SHac1_ENCFF188BQP.bed
SK-N-SH	H3K27ac	rep2	chr14	96797562	96798268	4.13601	1.29162	SHac2_ENCFF138VUT.bed
SK-N-SH	H3K27ac	rep2	chr14	96810922	96812676	11.9009	100.424	SHac2_ENCFF138VUT.bed
SK-N-SH	H3K4me3	rep1	chr14	96797272	96798642	96.8352	481.794	SH1_ENCFF700YFA.bed
SK-N-SH	H3K4me3	rep1	chr14	96889266	96889785	4.76448	5.02142	SH1_ENCFF700YFA.bed
SK-N-SH	H3K4me3	rep2	chr14	96797326	96799200	15.8521	93.5298	SH2_ENCFF948FXU.bed
SK-N-SH	H3K4me3	rep2	chr14	96803879	96804522	3.45433	8.86561	SH2_ENCFF948FXU.bed

### Sheet: ENCODE_VRK1_summary_table
celltype	mark	n_peaks	mean_signal	max_signal
Neural crest	H3K27ac	5	6.19	14.68
Neural crest	H3K4me3	6	18.69	61.93
Neural stem cell	H3K27ac	29	3.52	6.78
Neural stem cell	H3K4me3	11	20.41	73.27
SK-N-SH	H3K27ac	6	8.79	23.26
SK-N-SH	H3K4me3	4	30.23	96.84
